# Fatal neuroinvasion and SARS-CoV-2 tropism in K18-hACE2 mice is partially independent on hACE2 expression

**DOI:** 10.1101/2021.01.13.425144

**Authors:** Mariano Carossino, Paige Montanaro, Aoife O’Connell, Devin Kenney, Hans Gertje, Kyle A. Grosz, Maria Ericsson, Bertrand R Huber, Susanna A. Kurnick, Saravanan Subramaniam, Thomas A. Kirkland, Joel R. Walker, Kevin P. Francis, Alexander D. Klose, Neal Paragas, Markus Bosmann, Mohsan Saeed, Udeni B. R. Balasuriya, Florian Douam, Nicholas A. Crossland

**Author notes:** Co-corresponding author’s contact information: Florian Douam, PhD; Nicholas Crossland, DVM. These authors contributed equally to the work (Paige Montanaro, Aoife O’Connell, Devin Kenney, Florian Douam, Nicholas A. Crossland).

## Abstract

Animal models recapitulating distinctive features of severe COVID-19 are critical to enhance our understanding of SARS-CoV-2 pathogenesis. Transgenic mice expressing human angiotensin-converting enzyme 2 (hACE2) under the cytokeratin 18 promoter (K18-hACE2) represent a lethal model of SARS-CoV-2 infection. The precise mechanisms of lethality in this mouse model remain unclear. Here, we evaluated the spatiotemporal dynamics of SARS-CoV-2 infection for up to 14 days post-infection. Despite infection and moderate pneumonia, rapid clinical decline or death of mice was invariably associated with viral neuroinvasion and direct neuronal injury (including brain and spinal neurons). Neuroinvasion was observed as early as 4 dpi, with virus initially restricted to the olfactory bulb supporting axonal transport via the olfactory neuroepithelium as the earliest portal of entry. No evidence of viremia was detected suggesting neuroinvasion occurs independently of entry across the blood brain barrier. SARS-CoV-2 tropism was not restricted to ACE2-expressing cells (e.g., AT1 pneumocytes), and some ACE2-positive lineages were not associated with the presence of viral antigen (e.g., bronchiolar epithelium and brain capillaries). Detectable ACE2 expression was not observed in neurons, supporting overexpression of ACE2 in the nasal passages and neuroepithelium as more likely determinants of neuroinvasion in the K18-hACE2 model. Although our work incites caution in the utility of the K18-hACE2 model to study global aspects of SARS-CoV-2 pathogenesis, it underscores this model as a unique platform for exploring the mechanisms of SARS-CoV-2 neuropathogenesis that may have clinical relevance acknowledging the growing body of evidence that suggests COVID-19 may result in long-standing neurologic consequences.

**IMPORTANCE:** COVID-19 is predominantly a respiratory disease caused by SARS-CoV-2 that has infected more than 191 million people with over 4 million fatalities (2021-07-20). The development of animal models recapitulating distinctive features of severe COVID-19 is critical to enhancing our understanding of SARS-CoV-2 pathogenesis and in the evaluation of vaccine and therapeutic efficacy. Transgenic mice expressing human angiotensin-converting enzyme 2 (hACE2) under the cytokeratin 18 promoter (K18-hACE2) represent a lethal model of SARS-CoV-2 infection. Here, we show lethality of this model is invariably associated with viral neuroinvasion linked with viral replication and assembly. Importantly, pneumonia albeit invariably present was generally moderate with the absence of culturable infectious virus at peak neuroinvasion. The dynamics of viral neuroinvasion and pneumonia were only partially dependent on hACE2. Overall, this study provides an in-depth sequential characterization of the K18-hACE2 model following SARS-CoV-2 infection, highlighting its significance to further study the mechanisms of SARS-CoV-2 neuropathogenesis.
