## Supplementary material for "Fatal neuroinvasion and SARS-CoV-2 tropism in K18-hACE2 mice is partially independent on hACE2 expression": Table S1

### Sheet: Table S1
Table S1. SARS-CoV-2 antigen scores in tissues from infected K18-hACE2 mice included in this study.
				Lung		Head					GI						Spinal cord		Kidneys
Animal ID	Sex	PT ID	DPI	AT1/AT2 pneumocytes	Bronchioles	Rostral turbinates	Intermediate turbinates	Olfactory neuroepithelium	Olfactory bulb	Brain	Stomach	Duodenum	Jejenum	Ileum	Cecum	Colon	Cervicothoracic	Lumbosacral	Intravascular	Glomeruli	Tubules
1413-2	Male	48	7	2	0	0	0	0	0	3	ND	ND	ND	ND	ND	ND	ND	ND	0	0	0
1413-3	Male	49	7	2	0	0	0	0	1	3	ND	ND	ND	ND	ND	ND	1	1	0	0	0
1623-1	Female	84	Mock	0	0	0	0	0	0	0	0	0	0	0	0	0	0	0	0	0	0
1623-2	Female	85	Mock	0	0	0	0	0	0	0	0	0	0	0	0	0	0	0	0	0	0
1623-3	Female	86	Mock	0	0	0	0	0	0	0	0	0	0	0	0	0	0	0	0	0	0
1624-1	Male	87	6	3	0	0	0	1	1	3	0	0	0	0	0	0	0	0	0	0	0
1624-2	Male	88	6	3	0	0	0	1	1	3	0	0	0	0	0	0	1	0	0	0	0
1619-1	Female	90	2	1	0	0	2	2	0	0	0	0	0	0	0	0	0	0	0	0	0
1619-2	Female	91	2	2	0	2	2	1	0	0	0	0	0	0	0	0	0	0	0	0	0
1620-1	Female	93	4	1	0	0	0	0	0	0	0	0	0	0	0	0	0	0	0	0	0
1620-2	Female	94	4	3	0	0	0	1	0	1	0	0	0	0	0	0	0	0	0	0	0
1622-1	Male	96	2	3	0	1	1	1	0	0	0	0	0	0	0	0	0	0	0	0	0
1627-1	Male	99	4	2	0	0	1	1	1	0	0	0	0	0	0	0	0	0	0	0	0
1567-1	Male	118	4	2	0	ND	ND	ND	1	1	0	0	0	0	0	0	0	NA	ND	ND	ND
1568-1	Male	121	4	0	0	ND	ND	ND	ND	2	ND	ND	ND	ND	ND	ND	ND	ND	ND	ND	ND
1560-1	Female	175	7	2	0	0	0	0	0	0	0	0	0	0	0	0	2	1	ND	ND	ND
1560-2	Female	176	7	2	0	0	0	1	1	3	0	0	0	0	0	0	2	1	ND	ND	ND
1560-3	Female	177	7	2	0	0	0	1	2	3	0	0	0	0	0	0	1	1	ND	ND	ND
1560-4	Female	178	7	2	0	0	0	1	0	0	0	0	0	0	0	0	0	0	ND	ND	ND
1564-1	Male	179	7	2	0	0	0	1	2	3	0	0	0	0	0	0	0	0	ND	ND	ND
1661-1	Male	183	14	0	0	0	0	0	0	0	0	0	0	0	0	0	0	0	0	0	0
1675-1	Male	184	7	3	0	0	0	1	2	3	0	0	0	0	0	0	1	0	ND	ND	ND
1700-3	Male	187	14	0	0	0	0	0	0	0	0	0	0	0	0	0	0	0	0	0	0
1858-1	Male	189	7	3	0	0	0	1	1	3	0	0	0	0	0	0	1	0	ND	ND	ND
1859-1	Male	190	7	3	0	0	0	1	2	3	0	0	0	0	0	0	2	0	ND	ND	ND
1860-1	Male	191	8	2	0	0	0	1	1	3	0	0	0	0	0	0	1	1	ND	ND	ND
ND, not determined
